# Different RNA profiles in plasma derived small and large extracellular vesicles of Neurodegenerative diseases patients

**DOI:** 10.1101/2020.11.23.390591

**Authors:** Daisy Sproviero, Stella Gagliardi, Susanna Zucca, Maddalena Arigoni, Marta Giannini, Maria Garofalo, Martina Olivero, Michela Dell’Orco, Orietta Pansarasa, Stefano Bernuzzi, Micol Avenali, Matteo Cotta Ramusino, Luca Diamanti, Brigida Minafra, Giulia Perini, Roberta Zangaglia, Alfredo Costa, Mauro Ceroni, Nora I. Perrone-Bizzozero, Raffaele A. Calogero, Cristina Cereda

## Abstract

**Background:** Identifying robust biomarkers is essential for early diagnosis of neurodegenerative diseases (NDs). Large (LEVs) and small extracellular vesicles (SEVs) are extracellular vesicles (EVs) of different sizes and biological functions transported in blood and they may be valid biomarkers for NDs. The aim of our study was to investigate common and different mRNA/miRNA signatures in plasma derived LEVs and SEVs of Alzheimer’s Disease (AD), Parkinson’s disease (PD), Amyotrophic Lateral Sclerosis (ALS) and Fronto-Temporal Dementia (FTD) patients.

**Methods:** LEVs and SEVs were isolated from plasma of patients and healthy volunteers (CTR) by filtration and ultracentrifugation and RNA was extracted. Whole transcriptome and miRNA libraries were carried out by Next Generation Sequencing (NGS).

**Results:** We detected different deregulated RNAs in LEVs and SEVs from patients with the same disease. MiRNAs resulted to be the most interesting subpopulation of transcripts transported by plasma derived SEVs since they appeared to discriminate all NDs disease from CTRs and they can provide a signature for each NDs. Common enriched pathways for SEVs were mainly linked to ubiquitin mediated proteolysis and Toll-like receptor signaling pathways and for LEVs to neurotrophin signaling and Glycosphingolipid biosynthesis pathway.

**Conclusion:** LEVs and SEVs are involved in different pathways and this might give a specificity to their role in the spreading/protection of the disease. The study of common and different RNAs transported by LEVs and SEVs can be of great interest for biomarker discovery and for pathogenesis studies in neurodegeneration.
