## Supplementary material for "Different RNA profiles in plasma derived small and large extracellular vesicles of Neurodegenerative diseases patients": Table S1

### Sheet: SEVs_ALS
Differentially expressed miRNAs in SEVs from plasma of ALS patients compared to healthy controls. hsa-miRNAs measured log2FC, p value and adjusted p value are reported for each transcript. Only transcripts with |log2(disease sample/healthy control)|≥1 and a p value ≤ 0.05 are shown.	log2FoldChange	pvalue	padj
hsa-miR-148b-3p	-1,0150646198446	0,000914524301183008	0,0148338941734261
hsa-miR-199a-5p	-1,11114407923606	0.000154153	0,00327833072805917
hsa-miR-6073	-1,12042740811855	0,000331439932209369	0,00634376030248732
hsa-miR-335-3p	-1,15791865440616	0,00400227002478901	0,046146655587025
hsa-miR-144-5p	-1,18424276573363	0.000475844	0,00843301258310773
hsa-miR-144-3p	-1,1965062660779	0,00561577257362153	0,059058179702811
hsa-miR-330-3p	-1,22950286001832	0,000261790967821625	0,00511293788174071
hsa-miR-381-3p	-1,24012166138369	0,00649972377105351	0,0647941213426897
hsa-miR-4433b-5p	-1,46649187635021	0,00346014247912538	0,0403823945429633
hsa-miR-134-5p	-1,48842963395127	0,00159486626231911	0,0238482345787405
hsa-miR-382-5p	-1,49502993199111	0,00104960943107833	0,0167412704256994
hsa-miR-625-3p	-1,51215803584822	2,70562159689513e-05	0,000892855126975393
hsa-miR-224-5p	-1,52602554479338	5,28901463792261e-05	0,00153381424499756
hsa-miR-584-5p	-1,64014965924037	7.35405e-08	6,39802458572396e-06
hsa-miR-543	-1,71301882609889	0,000139806262960037	0,00318558556316084
hsa-miR-4446-3p	-1,76798052890069	0,000515469737214869	0,00896917342753873
hsa-miR-3605-3p	-1,80156711973599	0,000220401290980744	0,00439425073892858
hsa-miR-370-3p	-1,81053858639905	0,000338427718647408	0,00635049660285431
hsa-miR-409-3p	-1,82006177879355	3,94669751546349e-05	0,00125899650743285
hsa-miR-432-5p	-1,86592658134682	7,09645935417668e-05	0,0018864754449853
hsa-miR-1304-3p	-1,87015291446044	0.0124691	0,0993019614704236
hsa-miR-4286	-1,90831333094734	2,03475874954784e-05	0,000721208934561956
hsa-miR-493-3p	-1,96549787040058	0,00275322919392394	0,0351312045144695
hsa-miR-130b-5p	-2,1173975014386	2.60903e-06	0.000131413
hsa-miR-645	-2,42986054606189	0,0116097289380892	0,0951753941779434
hsa-miR-323b-3p	-2,485144090343	0.000798981	0,013414470912457
hsa-miR-654-3p	-2,84006415333142	0,000732786075318588	0,0125227906085694
hsa-miR-6889-5p	-4,3860471251079	8.59184e-05	0.00216379
hsa-miR-4781-3p	-6,57024720886991	4.62396e-05	0,00142746173363252
hsa-miR-182-3p	1,02855300780418	0,00688653976265835	0,0672593818572419
hsa-miR-542-3p	1,06418627075804	0,00873118726664595	0,0780084778676809
hsa-miR-30c-2-3p	1,14071529488807	0,00187829717830946	0,0272353090854871
hsa-miR-6825-3p	1,20383838997457	0,00633941493261195	0,0645406392607409
hsa-miR-4302	1,21709363521617	0,000109293045816477	0,0025888191070021
hsa-miR-181d-5p	1,22242735255309	0.00328814	0,0398322427603728
hsa-miR-574-5p	1,26020224079031	0.00413961	0,0466071505651987
hsa-miR-195-3p	1,28862807962629	0,00249287496541497	0,0326805663274264
hsa-miR-718	1,29733735915977	0,0026628781428055	0,0344374916576333
hsa-miR-143-3p	1,39296356085717	9,15683561209883e-06	0,000350523667231143
hsa-miR-7704	1,40089777242262	0.00126788	0.0195704
hsa-miR-18a-5p	1,41686662619299	0,0018145060683168	0,0267151124212181
hsa-miR-8089	1,42935482882412	0,00824118099346282	0,0751124781975611
hsa-miR-3152-3p	1,43409592134415	0,00643744432116931	0,0647941213426897
hsa-miR-6883-5p	1,45134842756647	0,00534234468198358	0,0574452119175089
hsa-miR-615-3p	1,52690923070257	0,000151823824469558	0,00327833072805917
hsa-miR-3925-5p	1,53311916051038	0,00511007727231062	0,055572090336378
hsa-miR-6789-5p	1,54272985803285	0,00411669863236804	0,0466071505651987
hsa-miR-3619-3p	1,57631521882994	0,00301681446162892	0,0370139928176779
hsa-miR-146b-5p	1,65974198968725	5,41015895189618e-07	3,79958587859486e-05
hsa-miR-6836-5p	1,70711653883752	0,00345440857015274	0,0403823945429633
hsa-miR-4798-5p	1,76206548848041	0,005017740441806	0,0553966894852726
hsa-miR-1910-3p	1,8400849057546	0,0079228375078348	0,0736131601456107
hsa-miR-4634	1,85064691660312	0.00285944	0,035538783337754
hsa-miR-100-5p	1,87273059042612	0,000346847370937325	0,00638332565359653
hsa-miR-196a-5p	1,90356774507614	1,06379026400727e-06	6,36279551659347e-05
hsa-miR-378f	1,92096726092571	0,0101212637092354	0,0857172510596304
hsa-miR-607	1,97692145874568	0,00011074164278364	0,0025888191070021
hsa-miR-4654	1,97810797637879	0,00722962146154355	0,069886340794921
hsa-miR-1469	1,99468977925347	1,30436841929116e-06	7,34282692506845e-05
hsa-miR-3195	1,99471311044066	9.01979e-08	7,19328600436228e-06
hsa-miR-6842-5p	2,04808797842821	0.0119015	0,0965235315009124
hsa-miR-4320	2,0774121208772	0,0120926760616203	0,0972495041258038
hsa-miR-3976	2,14070612969478	8,07088074809989e-06	0,000335818820692678
hsa-miR-7106-5p	2,19188806504459	0,00943361956264023	0,080606910012917
hsa-miR-6858-3p	2,19504110765911	0,0116358632380558	0,0951753941779434
hsa-miR-4670-3p	2,23062267001303	0,0024837232127923	0,0326805663274264
hsa-miR-206	2,2764132801831	0,00835309824698724	0,0754142926638376
hsa-miR-3663-3p	2,30853122717088	0.00503606	0.0553967
hsa-miR-133a-3p	2,31735131570503	8,11154619729783e-10	1,293791618469e-07
hsa-miR-4508	2,31840600155684	1,2095073102478e-08	1,28610943989682e-06
hsa-miR-3125	2,39956230386694	0,00782193259772089	0,0733881323139107
hsa-miR-3610	2,43520508221738	0.00225353	0.0303751
hsa-miR-1249-3p	2,47404800208515	2.03091e-05	0,000721208934561956
hsa-miR-4451	2,55320692013714	6,4697595104843e-07	4,12770656768898e-05
hsa-miR-204-3p	2,57023574943027	0,00116345549206843	0,0182529000968768
hsa-miR-1302	2,61370142989855	0,0105822056134361	0,0888348313338455
hsa-let-7c-5p	2,63162469194426	4.35169e-10	8.32914e-08
hsa-miR-6746-5p	2,70922014579264	0,00892793368963711	0,0783856196420433
hsa-miR-4671-5p	2,73399088406305	0,00933411881468907	0,0804752405915085
hsa-miR-210-3p	2,87391464707657	2.29916e-08	2,20029461175363e-06
hsa-miR-6068	2,89789913802033	0,000474290355683194	0,00843301258310773
hsa-miR-9-5p	2,9587439982587	2,68141554652587e-05	0,000892855126975393
hsa-miR-1257	2,96557232319149	0,00771041340395402	0,0730580755206337
hsa-miR-4652-5p	3,01271721280536	0,00615105858378055	0,0636415986842311
hsa-miR-3160-3p	3,06080649890507	0,00133366608462577	0,0202590229045534
hsa-miR-455-5p	3,13997007772385	5,16352454716271e-05	0,00153381424499756
hsa-miR-3908	3,17036065090538	0.00553347	0,0588392147887399
hsa-miR-4492	3,18039973050252	5,71479388058443e-09	6,83632217964912e-07
hsa-miR-200a-3p	3,24077090629733	5,55843284224953e-07	3,79958587859486e-05
hsa-miR-184	3,33711574825246	2,83781553069497e-11	9,90956375165333e-09
hsa-miR-34c-5p	3,37034088992586	6,12752208600118e-05	0,00172471724597151
hsa-miR-4711-3p	3,51794971825688	0,0125554204158007	0,0993019614704236
hsa-miR-3074-3p	3,68911272698098	0,00282823483038429	0,035538783337754
hsa-miR-3177-5p	3,71195379605781	0,00880346458694832	0,0780084778676809
hsa-miR-141-3p	3,75319520190991	0,000165303627059194	0,00343903415425322
hsa-miR-7111-3p	3,8051263940102	5.02278e-06	0,000228895369543509
hsa-miR-31-5p	4,14787192205209	0,000152903004681559	0,00327833072805917
hsa-miR-1-3p	4,2274760890354	4,18077280707903e-11	1,00024989409366e-08
hsa-miR-7106-3p	4,49564560188724	0.00196711	0,0274924416428716
hsa-miR-200b-3p	4,64204993619542	3,1064463171327e-11	9,90956375165333e-09
hsa-miR-200c-3p	4,68466361464989	4,16380204043558e-13	3,98475855269685e-10
hsa-miR-4279	4,6977141450511	0,000206643008053962	0,00420760337675833
hsa-miR-1281	4,93147389161608	0,00340671051069224	0,0403823945429633
hsa-miR-1273c	5,14103299692477	8,19317998668482e-05	0,00211915493169118
hsa-miR-200a-5p	5,1868153144321	8.58379e-06	0.000342279
hsa-miR-1266-5p	5,20828316471173	6,82382271063521e-05	0,00186582809545083
hsa-miR-3607-3p	5,61501092896347	0,000110910745441051	0,0025888191070021
hsa-miR-205-5p	6,14541049983104	4,89669346704185e-09	6,69447949708436e-07
hsa-miR-6888-3p	6,9518948472159	6,20106058054436e-06	0,00026974613525368

### Sheet: SEVs_FTD
Differentially expressed miRNAs in SEVs from plasma of FTD patients compared to healthy controls. hsa-miRNAs measured log2FC, p value and adjusted p value are reported for each transcript. Only transcripts with |log2(disease sample/healthy control)|≥1 and a p value ≤ 0.05 are shown.	log2FoldChange	pvalue	padj
hsa-miR-625-3p	-1,05046375505167	0,0013025331404742	0,0245057979219448
hsa-miR-382-5p	-1,0522427452758	0,0108100914498257	0,0911675976129825
hsa-miR-409-3p	-1,09870413266762	0,00647699955860845	0,0653107492110937
hsa-miR-543	-1,10761669469317	0,00652976542942973	0,0653107492110937
hsa-miR-335-3p	-1,17681425860584	0.00149066	0,0274078682164049
hsa-miR-433-3p	-1,18889732497282	0,00362445298024539	0,0496980078138733
hsa-miR-144-3p	-1,2537796056012	0,00156113817156144	0,0276568469574257
hsa-miR-224-5p	-1,29403097172017	0,000174662972537189	0,00565209379130343
hsa-miR-4286	-1,35780619942022	0,000767417583564451	0,0177383092886754
hsa-miR-1260b	-1,4251223835828	0,00497791630813706	0,0583642651200418
hsa-miR-4686	-1,70277662698898	0,00836055595775548	0,0777435605726918
hsa-miR-3185	-1,73032223187093	0,00833533807227674	0,0777435605726918
hsa-miR-6870-5p	-1,74440328991068	0,00956245527600821	0,0859558479810072
hsa-miR-144-5p	-1,77026850270033	2,11622788359642e-08	5,70676119276501e-06
hsa-miR-323b-3p	-1,84804873496966	0,00544229483659245	0,0614668808946173
hsa-miR-4689	-1,89904638708576	0,000538385013417965	0,0136110461204729
hsa-miR-6715a-3p	-1,96125786242317	0,00547047642078176	0,0614668808946173
hsa-miR-4786-3p	-1,97921093094199	0,00408759216365985	0,0542108534491938
hsa-miR-485-3p	-1,99078575465818	0,000158800362632081	0,00558563014649364
hsa-miR-4477b	-2,05993314375179	0.00199677	0,0336539143055836
hsa-miR-3665	-2,06321577385093	0,00687991223868145	0,067876207330406
hsa-miR-4741	-2,08118253428931	0.00978967	0,0866843228992521
hsa-miR-614	-2,10144363643536	0.00625963	0,0653107492110937
hsa-miR-1908-3p	-2,11957782361296	0,00653914794326154	0,0653107492110937
hsa-miR-4750-5p	-2,17575908260513	0,00531826182546758	0,0614639116686182
hsa-miR-6872-3p	-2,2414875037315	0,010579683141198	0,0910528049066931
hsa-miR-3074-5p	-2,29338995485514	0,00491339388369489	0,0583642651200418
hsa-miR-670-5p	-2,29437990637699	0,00282248036282941	0,0432788092100151
hsa-miR-631	-2,3865599107061	0,00467225015042973	0,0583642651200418
hsa-miR-4799-3p	-2,59039529809871	0.0029296	0,0432788092100151
hsa-miR-212-3p	-2,59513692557143	0,00243832296974273	0,0397852488733955
hsa-miR-181b-3p	-2,67273833853155	0,00483759597728508	0,0583642651200418
hsa-miR-3150a-3p	-2,70995980171471	0,00299581374012465	0,0432788092100151
hsa-miR-1290	-2,93791613019312	0,00109162174301062	0,0222517713550812
hsa-miR-4750-3p	-2,98595261729352	0,00609224151721417	0,0653107492110937
hsa-miR-6889-5p	-3,19383571253314	0,0012571846378684	0,0242157707627509
hsa-miR-761	-3,32978029723393	4,09462573736252e-05	0,00194856013030958
hsa-miR-8077	-4,4486537559368	0,00466107826384745	0,0583642651200418
hsa-miR-4781-3p	-4,88510681048039	0,000517060281193453	0,0134936054027582
hsa-miR-195-3p	1,0072313525181	0,0118266361277786	0,0966439255290187
hsa-miR-4508	1,03645148745781	0.00588044	0.0642875
hsa-miR-196a-5p	1,03730622135897	0,00491089886953414	0,0583642651200418
hsa-let-7e-5p	1,05547568292407	2,6487682918079e-05	0,00153060967719471
hsa-miR-574-5p	1,13267235953605	0,00565013164612791	0,0626158424892805
hsa-miR-99b-3p	1,21154598342439	0,000388762882083783	0,0116484878372511
hsa-miR-1469	1,24750089386144	0,00104100864329769	0,0222517713550812
hsa-miR-100-5p	1,27326914319396	0,00777331197188265	0,0748643974434889
hsa-miR-143-3p	1,27709146993077	8.53334e-06	0,00069034717835121
hsa-miR-148a-3p	1,30502813811996	5,30078162913338e-05	0,00225701701998364
hsa-miR-146b-5p	1,31346139761068	1,42062429926539e-05	0,00104480459827791
hsa-miR-8089	1,4123166296146	0,00477731246264106	0,0583642651200418
hsa-miR-3195	1,43293047288477	3,14731071924912e-05	0,00159135898242033
hsa-miR-18a-5p	1,45626145331372	0,000462384269526546	0,0132056792507513
hsa-miR-133a-3p	1,65253680255912	3.32215e-06	0,000335952549540148
hsa-miR-193b-5p	1,65669310529185	0,000496868506370462	0,0133988873884568
hsa-miR-4259	1,65698416109784	0,0108184046611203	0,0911675976129825
hsa-miR-520f-5p	1,66414664764175	0,00450856831392835	0,0583642651200418
hsa-miR-5707	1,80760181722715	0,00947899952099443	0,0859558479810072
hsa-miR-3976	1,82688618121243	3,10959593647719e-05	0,00159135898242033
hsa-miR-579-5p	1,83480004252765	0,00633696233829853	0,0653107492110937
hsa-miR-4492	1,96754482039013	0,000100237214569167	0,00405459532932281
hsa-miR-4451	1,99187704754392	4,43182793054883e-05	0,00199186044211889
hsa-miR-431-3p	1,99763245761636	0.00790907	0,0752757355161423
hsa-miR-1262	2,02361757554477	0,00647020211190608	0,0653107492110937
hsa-miR-6734-5p	2,05118039320281	0,00177230940449411	0,0305063469837391
hsa-miR-4654	2,0879849830918	0,00245891525793545	0,0397852488733955
hsa-miR-122-5p	2,11914142395558	1,78096501442089e-05	0,00120066724722208
hsa-let-7c-5p	2,13554974704937	2.91897e-08	5,90362208697582e-06
hsa-miR-19a-3p	2,18934265751889	0,000595697031137959	0,014603602975473
hsa-miR-34a-5p	2,32142230429689	0,00305791934815775	0,0434009956606951
hsa-miR-206	2,35517601708523	0,00285707395265316	0,0432788092100151
hsa-miR-455-5p	2,44836275685145	0.000904126	0,0203177183537915
hsa-miR-200a-3p	2,56349651518905	2,17516613844448e-05	0,00135362262000122
hsa-miR-1471	2,68730744402511	0,00277780237962065	0,0432788092100151
hsa-miR-7111-3p	2,81365314677577	0,000473380343970072	0,0132056792507513
hsa-miR-4513	2,97853914189446	0,00107803469118662	0,0222517713550812
hsa-miR-3074-3p	3,05806373404971	0,0105679794271157	0,0910528049066931
hsa-miR-1-3p	3,22758049124232	3,71309449190771e-08	6,00778688790668e-06
hsa-miR-4642	3,2871967838287	0,000208837488192654	0,00649805876722526
hsa-miR-3607-3p	3,56816977306292	0.0112024	0,0934305276621888
hsa-miR-4320	3,6646054955548	1,26297980948495e-06	0,000145964380839046
hsa-miR-200b-3p	3,9651284039605	7,07377509548184e-10	2,86134202612241e-07
hsa-miR-8071	3,98159180601083	0,00110021119184579	0,0222517713550812
hsa-miR-4279	4,08001222743509	0,000733216573023807	0,0174462413993018
hsa-miR-200c-3p	4,09944075093521	5,94737742346237e-12	4,81142833558106e-09
hsa-miR-3614-5p	4,56756224344283	0,000113248281257488	0,00436275521606229
hsa-miR-200a-5p	5,00318148183528	7.88664e-06	0,00069034717835121
hsa-miR-205-5p	5,17611427492237	1,87004085857539e-07	2,52143842431248e-05

### Sheet: SEVs_PD
Differentially expressed miRNAs in SEVs from plasma of PD patients compared to healthy controls. hsa-miRNAs measured log2FC, p value and adjusted p value are reported for each transcript. Only transcripts with |log2(disease sample/healthy control)|≥1 and a p value ≤ 0.05 are shown.	log2FoldChange	pvalue	padj
hsa-miR-4781-3p	-6.56709	7.65394e-06	0.000747338
hsa-miR-6889-5p	-3.01862	0.0021434	0.0322522
hsa-miR-654-3p	-2.8946	0.000171961	0.00695581
hsa-miR-485-3p	-1.82417	0.000459879	0.0109424
hsa-miR-323b-3p	-1.61571	0.0140198	0.0971678
hsa-miR-134-5p	-1.56396	0.000293892	0.00849137
hsa-miR-22-5p	-1.5235	0.00343242	0.0427204
hsa-miR-543	-1.5087	0.000226847	0.00816689
hsa-miR-4689	-1.34225	0.0117399	0.0913229
hsa-miR-144-3p	-1.20027	0.00237141	0.0339635
hsa-miR-199a-5p	-1.19053	9.65124e-06	0.000780785
hsa-miR-4433b-5p	-1.18837	0.00907768	0.08011
hsa-miR-485-5p	-1.13584	0.00777432	0.0745176
hsa-miR-144-5p	-1.13538	0.000246604	0.00816689
hsa-miR-433-3p	-1.13472	0.00528841	0.0570524
hsa-miR-130b-5p	-1.12098	0.00439573	0.050802
hsa-miR-432-5p	-1.07378	0.0109424	0.0894122
hsa-miR-4286	-1.03967	0.00906379	0.08011
hsa-miR-146a-5p	-1.01806	1.40253e-06	0.000226929
hsa-miR-30c-2-3p	1.04656	0.00223514	0.0328768
hsa-miR-30a-3p	1.05012	3.74725e-06	0.000464933
hsa-let-7e-5p	1.05242	2.74662e-05	0.0017978
hsa-miR-192-5p	1.06461	0.00910289	0.08011
hsa-miR-195-3p	1.07677	0.00678907	0.0704149
hsa-miR-27a-5p	1.08652	0.000786881	0.0155265
hsa-miR-3182	1.08814	0.0130217	0.0933759
hsa-miR-6883-5p	1.25298	0.00988688	0.0841946
hsa-miR-122-5p	1.30363	0.00830291	0.0763302
hsa-miR-133a-3p	1.30723	0.000251579	0.00816689
hsa-miR-99b-3p	1.3092	0.000115497	0.00519096
hsa-miR-7856-5p	1.34436	0.0112401	0.0894122
hsa-miR-6794-5p	1.39231	0.0122712	0.0916758
hsa-miR-574-5p	1.41211	0.000489896	0.0113236
hsa-miR-4646-5p	1.43693	0.00528916	0.0570524
hsa-miR-1-3p	1.43847	0.0144242	0.0971678
hsa-miR-200a-3p	1.59234	0.00911016	0.08011
hsa-miR-3160-5p	1.63381	0.00520386	0.0570524
hsa-miR-3184-5p	1.64072	0.0123519	0.0916758
hsa-miR-4800-5p	1.66658	0.00378665	0.0450501
hsa-miR-3152-3p	1.72982	0.000382051	0.00936604
hsa-miR-365a-5p	1.74258	0.00115004	0.021145
hsa-miR-1275	1.78066	0.000772311	0.0155265
hsa-miR-520f-5p	1.79413	0.0021436	0.0322522
hsa-miR-5001-5p	1.79925	0.00922024	0.0802062
hsa-miR-509-3p	1.8179	0.00239298	0.0339635
hsa-miR-4442	1.82244	0.000567069	0.0123989
hsa-miR-3614-3p	1.82254	0.000358858	0.00936604
hsa-miR-6726-5p	1.8277	0.0142408	0.0971678
hsa-miR-7641	1.83843	0.000260149	0.00816689
hsa-miR-6509-5p	1.85481	0.0100396	0.0846046
hsa-miR-4798-5p	1.87166	0.00133017	0.0233936
hsa-miR-520a-3p	1.98673	0.00819166	0.076173
hsa-miR-1262	2.00172	0.00694386	0.0711086
hsa-miR-708-3p	2.01231	0.0129967	0.0933759
hsa-miR-1910-3p	2.0333	0.00166001	0.0279781
hsa-miR-4320	2.03783	0.00809993	0.076173
hsa-miR-3655	2.0436	0.00726028	0.0734196
hsa-miR-4665-5p	2.05006	0.0113838	0.0894122
hsa-miR-7111-3p	2.05589	0.012133	0.0916758
hsa-miR-767-3p	2.11499	1.52216e-05	0.00111948
hsa-miR-4433a-3p	2.14314	0.00776749	0.0745176
hsa-miR-4778-5p	2.15484	5.01443e-05	0.00270445
hsa-miR-4494	2.17425	0.00782941	0.0745176
hsa-miR-579-5p	2.21333	0.000852147	0.016414
hsa-miR-141-3p	2.2921	0.0139314	0.0971678
hsa-miR-296-5p	2.33004	0.00286637	0.0365805
hsa-miR-3147	2.42138	0.00357021	0.043478
hsa-miR-5588-5p	2.46687	0.00274428	0.0360137
hsa-miR-3160-3p	2.51126	0.0049849	0.0564023
hsa-miR-4259	2.53789	9.10668e-05	0.00453808
hsa-miR-4655-5p	2.53794	0.00752295	0.0742204
hsa-miR-4671-5p	2.5738	0.0104271	0.0869646
hsa-miR-4450	2.57942	0.0150262	0.0971678
hsa-miR-676-5p	2.62394	0.0113317	0.0894122
hsa-miR-4451	2.6382	3.73107e-08	1.00614e-05
hsa-miR-4652-5p	2.6824	0.0105962	0.0874726
hsa-miR-660-3p	2.6909	0.000966114	0.0181764
hsa-miR-548l	2.71533	0.00960509	0.0826651
hsa-miR-5089-5p	2.84516	0.00289389	0.0365805
hsa-miR-4315	2.88208	0.00207382	0.0322522
hsa-miR-4740-3p	2.89004	0.0027012	0.0360137
hsa-miR-6748-3p	2.93094	0.000566847	0.0123989
hsa-miR-6728-5p	2.98827	0.000262471	0.00816689
hsa-miR-7161-3p	3.01703	4.02291e-06	0.000464933
hsa-miR-4642	3.03668	0.000618278	0.0128253
hsa-miR-518e-5p	3.08132	0.0152538	0.0971678
hsa-miR-519a-5p	3.08132	0.0152538	0.0971678
hsa-miR-519b-5p	3.08132	0.0152538	0.0971678
hsa-miR-519c-5p	3.08132	0.0152538	0.0971678
hsa-miR-522-5p	3.08132	0.0152538	0.0971678
hsa-miR-523-5p	3.08132	0.0152538	0.0971678
hsa-miR-1266-5p	3.09736	0.0110796	0.0894122
hsa-miR-6800-5p	3.10132	0.000583081	0.0124135
hsa-miR-6068	3.15825	3.28601e-05	0.00189884
hsa-miR-3610	3.2607	8.31402e-06	0.000747338
hsa-miR-3125	3.48821	2.88892e-05	0.0017978
hsa-miR-651-3p	3.50279	0.00127578	0.0229356
hsa-miR-4711-3p	3.68632	0.00501974	0.0564023
hsa-miR-3152-5p	3.68919	0.00013187	0.0056149
hsa-miR-4657	4.06039	1.3933e-08	1.00614e-05
hsa-miR-556-5p	4.32378	9.53613e-05	0.00453808
hsa-miR-3124-5p	4.38225	3.94955e-07	7.98796e-05
hsa-miR-6866-5p	4.51576	0.00203112	0.0322522
hsa-miR-3614-5p	6.57012	2.59783e-08	1.00614e-05

### Sheet: SEVs_AD
Differentially expressed miRNAs in SEVs from plasma of AD patients compared to healthy controls. hsa-miRNAs measured log2FC, p value and adjusted p value are reported for each transcript. Only transcripts with |log2(disease sample/healthy control)|≥1 and a p value ≤ 0.05 are shown.	log2FoldChange	pvalue	padj
hsa-miR-4781-3p	-6.39346	6.27132e-05	0.00850597
hsa-miR-6889-5p	-3.64454	0.000812593	0.0340951
hsa-miR-485-3p	-2.38308	4.84511e-05	0.00813172
hsa-miR-323b-3p	-2.34389	0.00141099	0.0568347
hsa-miR-1273h-3p	-1.87058	0.000681765	0.0298495
hsa-miR-432-5p	-1.86015	7.14743e-05	0.00850597
hsa-miR-485-5p	-1.84836	0.00011682	0.00980318
hsa-miR-1260b	-1.77176	0.00203627	0.0707078
hsa-miR-409-3p	-1.73626	8.68266e-05	0.00874344
hsa-miR-134-5p	-1.66572	0.000422373	0.0212665
hsa-miR-370-3p	-1.55193	0.00193024	0.0705173
hsa-miR-224-5p	-1.48912	7.60215e-05	0.00850597
hsa-miR-4433b-5p	-1.48533	0.00300279	0.0925173
hsa-miR-543	-1.36504	0.00215996	0.0725027
hsa-miR-625-3p	-1.33478	0.000187265	0.0140564
hsa-miR-199a-5p	-1.24269	2.34711e-05	0.00472709
hsa-miR-607	1.52982	0.00303185	0.0925173
hsa-miR-133a-3p	1.76134	3.63211e-06	0.00182877
hsa-miR-3152-3p	1.80254	0.000501411	0.0240438
hsa-miR-7856-5p	1.90371	0.00065241	0.0298495
hsa-miR-1275	2.20066	9.65255e-05	0.00883647
hsa-miR-4451	2.21636	1.72987e-05	0.00472709
hsa-miR-4798-5p	2.29566	0.00020938	0.0140564
hsa-miR-520a-3p	2.47425	0.00196076	0.0705173
hsa-miR-767-3p	2.47437	3.48778e-06	0.00182877
hsa-miR-579-5p	2.58322	0.000238927	0.0150375
hsa-miR-3125	2.80552	0.00162212	0.0628261
hsa-miR-3610	2.89224	0.000267875	0.0158676
hsa-miR-4513	3.02827	0.00225456	0.073237
hsa-miR-4642	3.39818	0.000319846	0.0178936
hsa-miR-6728-5p	3.76931	2.33278e-05	0.00472709
hsa-miR-3074-3p	4.31335	0.00040688	0.0212665
hsa-miR-3607-3p	5.41014	0.000197754	0.0140564

### Sheet: LEVs_ALS
Differentially expressed miRNAs in LEVs from plasma of ALS patients compared to healthy controls. hsa-miRNAs measured log2FC, p value and adjusted p value are reported for each transcript. Only transcripts with |log2(disease sample/healthy control)|≥1 and a p value ≤ 0.05 are shown.	log2FoldChange	pvalue	padj
hsa-miR-6843-3p	-2.78938	0.0136577	0.084165
hsa-miR-487a-5p	-2.76287	0.00314857	0.0313256
hsa-miR-889-3p	-2.59346	3.68504e-05	0.00156294
hsa-miR-136-3p	-2.39928	0.00150115	0.0191595
hsa-miR-485-3p	-2.38547	8.39517e-05	0.00262766
hsa-miR-432-5p	-2.38359	1.9967e-05	0.00110182
hsa-miR-4797-5p	-2.37903	0.00519399	0.0432542
hsa-miR-4797-3p	-2.36274	0.00513352	0.0432542
hsa-miR-329-3p	-2.35666	0.00540702	0.0437608
hsa-miR-758-3p	-2.29025	0.00214184	0.0240758
hsa-miR-323b-3p	-2.28956	0.000948711	0.0135498
hsa-miR-654-5p	-2.28846	3.73354e-05	0.00156294
hsa-miR-485-5p	-2.2224	0.000402042	0.00770411
hsa-miR-409-3p	-2.21525	0.000382975	0.00749891
hsa-miR-4433b-5p	-2.1833	1.52861e-07	2.65105e-05
hsa-miR-654-3p	-2.17842	0.00148457	0.0191595
hsa-miR-543	-2.15716	0.000119613	0.00345738
hsa-miR-4446-3p	-2.15354	2.07169e-07	2.79448e-05
hsa-miR-3679-5p	-2.14535	0.0163415	0.0958749
hsa-miR-452-5p	-2.11652	0.00524922	0.0432542
hsa-miR-224-5p	-2.09114	8.44143e-05	0.00262766
hsa-miR-6852-3p	-2.08125	0.000352198	0.00724693
hsa-miR-331-3p	-2.07507	0.00270902	0.0285498
hsa-miR-382-5p	-2.07214	0.000529442	0.00845715
hsa-miR-379-5p	-2.04177	0.000380561	0.00749891
hsa-miR-4286	-2.03151	8.92403e-07	0.000108338
hsa-miR-134-5p	-2.02081	0.00336189	0.0323916
hsa-miR-493-5p	-2.01534	0.00301166	0.030724
hsa-miR-136-5p	-2.0063	0.0135892	0.084165
hsa-miR-130b-5p	-1.94504	4.52723e-12	5.49605e-09
hsa-miR-1273g-3p	-1.93381	0.017072	0.0974069
hsa-miR-6852-5p	-1.93149	0.000989487	0.0138073
hsa-miR-370-3p	-1.93106	0.00156812	0.0192338
hsa-miR-6721-5p	-1.88399	0.00161505	0.0193891
hsa-miR-495-3p	-1.86044	0.00227004	0.0252829
hsa-miR-584-5p	-1.79959	4.20319e-05	0.00162357
hsa-miR-127-3p	-1.79513	0.000123948	0.00349936
hsa-miR-1301-3p	-1.79393	1.42072e-06	0.000132674
hsa-miR-199a-5p	-1.74801	0.000324114	0.00678405
hsa-miR-151b	-1.71119	7.87514e-05	0.00262766
hsa-miR-381-3p	-1.68424	0.0048603	0.0424489
hsa-miR-151a-5p	-1.68152	0.000109137	0.00331231
hsa-miR-3120-5p	-1.66805	0.00729091	0.0546368
hsa-miR-493-3p	-1.66719	0.0117968	0.0765843
hsa-miR-3120-3p	-1.65723	0.00906859	0.0636374
hsa-miR-323a-3p	-1.64874	0.00255425	0.0276863
hsa-miR-6073	-1.61993	2.41956e-05	0.00122389
hsa-miR-6772-3p	-1.5823	0.0166748	0.096714
hsa-miR-326	-1.53463	0.00408292	0.03699
hsa-miR-625-3p	-1.50982	0.00047909	0.00826837
hsa-miR-335-3p	-1.49853	0.000146169	0.00377551
hsa-miR-433-3p	-1.47986	0.00721177	0.0543794
hsa-miR-330-3p	-1.4715	0.000113157	0.00335055
hsa-miR-1273h-5p	-1.44614	0.00568537	0.0446651
hsa-miR-589-5p	-1.43181	0.00309205	0.0310227
hsa-miR-671-3p	-1.43055	4.27958e-05	0.00162357
hsa-miR-3177-3p	-1.39717	0.0162718	0.0958749
hsa-miR-28-3p	-1.39439	1.63851e-06	0.000142082
hsa-miR-1273h-3p	-1.3796	0.000145052	0.00377551
hsa-miR-769-5p	-1.34373	0.000137705	0.00377551
hsa-miR-221-3p	-1.31088	0.00958681	0.0661272
hsa-miR-151a-3p	-1.30334	0.000210832	0.005119
hsa-miR-628-3p	-1.28911	0.000470439	0.00826837
hsa-miR-744-5p	-1.25417	0.000551985	0.00870273
hsa-miR-185-3p	-1.23533	0.00449278	0.0398119
hsa-miR-222-3p	-1.20891	4.90387e-05	0.00180403
hsa-miR-6842-3p	-1.18856	0.000846927	0.0122401
hsa-miR-148b-3p	-1.16131	0.00106687	0.014718
hsa-miR-6131	-1.09949	0.00529826	0.0432542
hsa-miR-101-3p	1.03139	0.0049095	0.0425724
hsa-miR-486-3p	1.09885	0.0159987	0.0952077
hsa-miR-20a-5p	1.10429	0.00811977	0.0590264
hsa-miR-125b-5p	1.11448	0.00116594	0.0157272
hsa-miR-501-3p	1.14163	0.00155776	0.0192338
hsa-miR-378c	1.16834	0.0142218	0.0871596
hsa-miR-4497	1.18494	0.008232	0.059134
hsa-miR-193a-5p	1.20105	0.0101927	0.0694583
hsa-miR-320b	1.24642	0.000274364	0.00605595
hsa-miR-4419a	1.25251	0.0104834	0.0703143
hsa-miR-133a-3p	1.31215	0.00318358	0.0313256
hsa-miR-542-3p	1.32383	0.00850465	0.0607332
hsa-miR-4657	1.33394	0.00782278	0.0575567
hsa-miR-182-3p	1.34425	0.00369838	0.0342736
hsa-miR-19b-3p	1.36325	0.000612425	0.00941118
hsa-miR-218-5p	1.39293	0.00638925	0.049092
hsa-miR-16-5p	1.41941	0.00158433	0.0192338
hsa-miR-3675-3p	1.44312	0.0122827	0.0788949
hsa-miR-192-5p	1.44679	0.000222451	0.00521354
hsa-miR-550a-3-5p	1.46125	0.0103393	0.0697325
hsa-miR-8089	1.5068	0.015653	0.0936096
hsa-miR-18a-5p	1.53303	0.00427249	0.0381382
hsa-miR-582-3p	1.53322	0.00802266	0.0586717
hsa-miR-214-3p	1.58768	0.00187995	0.0217359
hsa-miR-4302	1.59037	5.81482e-05	0.00207623
hsa-miR-1469	1.59581	0.00263586	0.028318
hsa-miR-20b-5p	1.60565	0.00343749	0.0328591
hsa-miR-16-2-3p	1.60751	0.00074472	0.0111616
hsa-miR-3195	1.61182	0.00124194	0.0165683
hsa-miR-4763-3p	1.62167	0.0134082	0.0835225
hsa-miR-516b-5p	1.62189	0.0170322	0.0974069
hsa-miR-6842-5p	1.68404	0.00473055	0.0416151
hsa-miR-4451	1.68617	0.0008048	0.0117996
hsa-miR-6825-3p	1.6932	0.00236211	0.0260691
hsa-miR-3158-3p	1.71019	0.000528197	0.00845715
hsa-miR-3976	1.73001	2.55384e-05	0.00124015
hsa-miR-196a-5p	1.74309	0.000299273	0.006374
hsa-miR-9-5p	1.74566	0.000460652	0.00822399
hsa-miR-7704	1.75566	0.000406147	0.00770411
hsa-miR-767-3p	1.7668	0.00141685	0.0184953
hsa-miR-3199	1.77364	0.0134159	0.0835225
hsa-miR-194-5p	1.79222	0.000247881	0.00557273
hsa-miR-7641	1.80873	0.000223315	0.00521354
hsa-miR-1180-3p	1.81805	0.000487735	0.00826837
hsa-miR-6068	1.86049	0.000498852	0.00829598
hsa-miR-1255b-5p	1.89865	0.00151508	0.0191595
hsa-miR-149-5p	1.90189	0.0017735	0.0209032
hsa-miR-615-3p	1.93181	1.941e-05	0.00110182
hsa-miR-3940-5p	1.93229	0.00404549	0.0369265
hsa-miR-708-3p	1.96688	0.00498363	0.0429087
hsa-miR-365a-5p	1.97447	0.00705016	0.0538295
hsa-miR-4634	2.02805	0.00770485	0.0570347
hsa-miR-4513	2.02944	0.00139151	0.0183619
hsa-miR-1262	2.03886	0.00886372	0.0625614
hsa-miR-345-3p	2.05976	0.00157771	0.0192338
hsa-miR-7856-5p	2.08391	0.00965021	0.0661884
hsa-miR-607	2.09566	0.00115684	0.0157272
hsa-miR-3619-3p	2.10919	0.000243547	0.00557273
hsa-miR-206	2.11991	0.0122728	0.0788949
hsa-let-7c-5p	2.12527	2.28965e-06	0.000173727
hsa-miR-6727-5p	2.12636	0.00947167	0.0657063
hsa-miR-4508	2.17578	3.07612e-05	0.00143631
hsa-miR-203a-3p	2.18808	0.000166926	0.00422184
hsa-miR-3668	2.21495	0.00867984	0.0616218
hsa-miR-3160-3p	2.22974	0.00529775	0.0432542
hsa-miR-4442	2.25748	0.000490381	0.00826837
hsa-miR-210-3p	2.30292	1.08305e-06	0.000109569
hsa-miR-4732-5p	2.30822	0.000362495	0.00733448
hsa-miR-545-5p	2.31564	0.0165052	0.0963334
hsa-miR-6509-5p	2.34597	0.0127142	0.0808117
hsa-miR-200c-3p	2.36938	6.15073e-05	0.00213343
hsa-miR-5096	2.40653	0.000429487	0.00789995
hsa-miR-184	2.41439	3.44414e-06	0.000245952
hsa-miR-3156-5p	2.4285	0.0148819	0.0903329
hsa-miR-6085	2.45659	0.0108958	0.0723572
hsa-miR-1249-5p	2.46462	0.0142873	0.0871596
hsa-miR-6748-3p	2.46653	0.000806731	0.0117996
hsa-miR-451a	2.47532	4.01092e-05	0.00162309
hsa-miR-7106-5p	2.55829	0.0127971	0.0809148
hsa-miR-6805-5p	2.55893	0.00250581	0.0274059
hsa-miR-96-5p	2.63876	0.00716337	0.054352
hsa-miR-4642	2.64677	0.00029358	0.0063644
hsa-miR-520a-3p	2.69187	0.000597075	0.00929294
hsa-miR-6746-5p	2.7104	0.00355773	0.0336443
hsa-miR-1273c	2.72668	0.0131372	0.0826351
hsa-miR-200a-5p	2.74928	0.00516102	0.0432542
hsa-miR-4309	2.75142	0.0102414	0.0694583
hsa-miR-4695-5p	2.77942	0.00414769	0.0372985
hsa-miR-3152-3p	2.81794	1.0103e-05	0.00068139
hsa-miR-6745	2.84999	0.00823182	0.059134
hsa-miR-3936	2.85757	0.00570271	0.0446651
hsa-miR-200a-3p	2.87729	1.12467e-05	0.000718602
hsa-miR-9-3p	2.92248	0.00277876	0.0286195
hsa-miR-455-5p	2.92864	8.29829e-05	0.00262766
hsa-miR-4741	2.97506	0.0027818	0.0286195
hsa-miR-3650	2.98207	3.73236e-05	0.00156294
hsa-miR-1471	3.0155	0.00551025	0.0441601
hsa-miR-4670-5p	3.0204	0.00268433	0.0285498
hsa-miR-34a-5p	3.07601	2.25155e-05	0.00118842
hsa-miR-200b-5p	3.12103	0.00552911	0.0441601
hsa-miR-429	3.14672	0.0170903	0.0974069
hsa-miR-3184-5p	3.16389	1.83823e-05	0.00110182
hsa-miR-6858-3p	3.17516	0.000144954	0.00377551
hsa-miR-4524b-3p	3.22606	0.0112765	0.0744007
hsa-miR-5191	3.22611	0.000516911	0.00845715
hsa-miR-542-5p	3.35029	0.00590144	0.0459253
hsa-miR-4492	3.35617	2.45714e-08	7.45742e-06
hsa-miR-4279	3.40457	0.00357505	0.0336443
hsa-miR-1-3p	3.49003	1.61444e-08	6.53309e-06
hsa-miR-7843-5p	3.58021	0.00760477	0.0566392
hsa-miR-31-5p	3.60336	0.00205431	0.0233077
hsa-miR-4736	3.60944	0.0163477	0.0958749
hsa-miR-141-3p	3.69234	1.94118e-07	2.79448e-05
hsa-miR-5572	3.751	0.00272798	0.0285498
hsa-miR-4482-5p	3.82864	0.00322545	0.0313256
hsa-miR-200b-3p	3.95169	1.50361e-08	6.53309e-06
hsa-miR-514b-5p	4.18112	0.00162907	0.0193891
hsa-miR-1236-5p	4.24062	0.00565285	0.0446651
hsa-miR-3688-3p	4.36657	0.000974795	0.0137605
hsa-miR-455-3p	4.68868	0.00185552	0.0216596
hsa-miR-1290	4.73409	5.23092e-08	1.27007e-05
hsa-miR-4418	5.02187	0.000185717	0.00460122
hsa-miR-34c-5p	5.13997	1.0086e-06	0.000109569
hsa-miR-6774-3p	5.37586	0.0036097	0.0337091
hsa-miR-4783-3p	5.38995	0.00041677	0.00778399
hsa-miR-6888-3p	5.43134	0.00307523	0.0310227
hsa-miR-205-5p	5.44768	1.03135e-07	2.08677e-05
hsa-miR-3607-3p	6.24111	1.95968e-06	0.000158604

### Sheet: LEVs_FTD
Differentially expressed miRNAs in LEVs from plasma of FTD patients compared to healthy controls. hsa-miRNAs measured log2FC, p value and adjusted p value are reported for each transcript. Only transcripts with |log2(disease sample/healthy control)|≥1 and a p value ≤ 0.05 are shown.	log2FoldChange	pvalue	padj
hsa-miR-6736-5p	-3.49786	0.00365603	0.0537758
hsa-miR-4797-3p	-2.00791	0.00845993	0.0874002
hsa-miR-4797-5p	-1.9461	0.0112136	0.0986503
hsa-miR-224-5p	-1.65321	0.000657271	0.0169772
hsa-miR-758-3p	-1.63743	0.011412	0.0989581
hsa-miR-6721-5p	-1.44692	0.00652416	0.0768965
hsa-miR-3135b	-1.42923	2.25661e-05	0.00210733
hsa-miR-1301-3p	-1.375	4.82821e-05	0.00325636
hsa-miR-505-5p	-1.25276	2.89984e-05	0.00243939
hsa-miR-127-3p	-1.13189	0.00785138	0.0862148
hsa-miR-130b-5p	-1.1127	8.88976e-06	0.000899347
hsa-miR-222-3p	-1.11102	4.35728e-05	0.00311161
hsa-miR-151b	-1.09448	0.00490237	0.0649713
hsa-miR-151a-5p	-1.07098	0.00604951	0.0731689
hsa-miR-4433b-5p	-1.04137	0.005774	0.0715269
hsa-miR-625-3p	-1.02116	0.00959644	0.0934544
hsa-miR-548ap-5p	-1.00785	0.00806501	0.0866453
hsa-miR-182-3p	1.10275	0.00913816	0.0916837
hsa-miR-542-3p	1.18416	0.010047	0.0934544
hsa-miR-9-5p	1.19651	0.00899272	0.0909763
hsa-miR-210-3p	1.23798	0.00447169	0.0615455
hsa-miR-7641	1.34141	0.00271858	0.0434257
hsa-miR-6842-5p	1.43458	0.00967638	0.0934544
hsa-miR-1469	1.4569	0.00266929	0.0432505
hsa-miR-718	1.46284	0.010357	0.0938551
hsa-miR-218-5p	1.46907	0.001649	0.0311184
hsa-miR-133a-3p	1.47596	0.000283536	0.0101239
hsa-miR-5197-3p	1.47782	0.00504597	0.0655057
hsa-miR-8089	1.50799	0.00826109	0.0872084
hsa-miR-7704	1.54914	0.000641787	0.0169376
hsa-miR-4508	1.58623	0.000893995	0.0221492
hsa-miR-7847-3p	1.58683	0.00594068	0.0728483
hsa-miR-550a-3-5p	1.58896	0.00230221	0.0393646
hsa-miR-1275	1.59359	0.0031447	0.0489444
hsa-miR-607	1.63182	0.00608736	0.0731689
hsa-miR-6766-5p	1.63747	0.0113338	0.0989581
hsa-miR-149-5p	1.6534	0.00344693	0.0518761
hsa-miR-4451	1.65538	0.000339701	0.0109628
hsa-miR-582-3p	1.67958	0.00151682	0.0301871
hsa-miR-4791	1.68666	0.009332	0.092861
hsa-miR-3675-3p	1.72603	0.00104258	0.0243403
hsa-miR-100-5p	1.73302	3.31029e-05	0.00251168
hsa-miR-3976	1.74358	3.37499e-06	0.000645366
hsa-miR-3199	1.75742	0.00814986	0.0867889
hsa-miR-184	1.77441	0.000190639	0.00826558
hsa-miR-4647	1.79072	0.00759182	0.0861353
hsa-miR-200c-3p	1.81969	0.000763114	0.0193004
hsa-miR-660-3p	1.83539	0.00346125	0.0518761
hsa-miR-4504	1.83781	0.00186203	0.03425
hsa-miR-3149	1.84628	0.00100094	0.0238262
hsa-miR-3195	1.84635	5.1141e-05	0.00326764
hsa-miR-6825-3p	1.85757	0.00026151	0.0096204
hsa-miR-203a-3p	1.86789	0.000495945	0.0143352
hsa-miR-4646-5p	1.89788	0.00536144	0.0685136
hsa-miR-6734-5p	1.94123	0.000363852	0.0113261
hsa-miR-18a-5p	1.9423	7.31677e-05	0.00403753
hsa-miR-4778-5p	1.94406	0.000455983	0.0135016
hsa-miR-615-3p	1.95107	2.48885e-06	0.000604292
hsa-miR-6748-3p	1.96141	0.0036766	0.0537758
hsa-miR-196a-5p	1.9638	8.48e-06	0.000899347
hsa-miR-4320	1.98516	0.00790859	0.0862148
hsa-miR-3668	2.00225	0.0100845	0.0934544
hsa-miR-6823-5p	2.01727	0.010014	0.0934544
hsa-miR-4513	2.01931	0.000544422	0.0153704
hsa-let-7c-5p	2.08306	3.89639e-07	0.000157674
hsa-miR-365a-5p	2.08527	0.00189066	0.0342577
hsa-miR-3925-5p	2.09823	0.00200852	0.0353383
hsa-miR-200a-3p	2.1302	0.000408434	0.012396
hsa-miR-3152-3p	2.13477	0.000343152	0.0109628
hsa-miR-345-3p	2.1685	0.000298249	0.010345
hsa-miR-875-5p	2.16991	0.00888993	0.0906922
hsa-miR-455-5p	2.17874	0.00164041	0.0311184
hsa-miR-579-5p	2.17877	0.000211108	0.00861678
hsa-miR-1262	2.17939	0.00249935	0.0415645
hsa-miR-4535	2.21352	0.0101636	0.0934739
hsa-miR-6785-5p	2.23161	0.00157503	0.03084
hsa-miR-6068	2.23548	4.83642e-06	0.000652379
hsa-miR-7161-3p	2.23551	0.00033531	0.0109628
hsa-miR-3614-3p	2.27207	0.00012596	0.00566356
hsa-miR-520f-5p	2.27785	0.000244469	0.00927456
hsa-miR-4442	2.30295	0.000111079	0.005394
hsa-miR-767-3p	2.33731	3.72122e-06	0.000645366
hsa-miR-132-5p	2.34026	0.0100178	0.0934544
hsa-miR-7110-5p	2.35656	0.00205174	0.035583
hsa-miR-593-5p	2.3629	0.00669903	0.0781982
hsa-miR-3160-3p	2.37976	0.0012497	0.0261576
hsa-miR-296-5p	2.39139	0.00166614	0.0311184
hsa-miR-615-5p	2.45627	0.0116398	0.0995124
hsa-miR-4492	2.48316	6.86728e-06	0.000833688
hsa-miR-34a-5p	2.62295	0.000102152	0.00516717
hsa-miR-3650	2.63462	8.97295e-05	0.00473616
hsa-miR-7111-3p	2.63578	0.00635967	0.0756926
hsa-miR-4494	2.64741	0.0013042	0.0268357
hsa-miR-214-5p	2.66012	0.00575513	0.0715269
hsa-miR-4713-3p	2.67822	0.00119479	0.0259014
hsa-miR-3074-3p	2.70367	0.00778085	0.0862148
hsa-miR-885-3p	2.70373	0.00451199	0.0615455
hsa-miR-4642	2.70663	6.30376e-05	0.00364417
hsa-miR-3156-5p	2.75878	0.00267198	0.0432505
hsa-miR-7111-5p	2.79172	0.0046393	0.062579
hsa-miR-2681-3p	2.84094	0.0108268	0.0967539
hsa-miR-130a-5p	2.85575	0.00123912	0.0261576
hsa-miR-601	2.91225	0.00275517	0.0434386
hsa-miR-6832-5p	2.92444	0.00849524	0.0874002
hsa-miR-1-3p	2.96761	1.47685e-07	8.96447e-05
hsa-miR-200a-5p	2.98659	0.000938805	0.0227942
hsa-miR-520a-3p	3.01007	3.01407e-05	0.00243939
hsa-miR-6765-5p	3.0314	0.00682076	0.0785841
hsa-miR-3688-3p	3.27442	0.0100572	0.0934544
hsa-miR-7856-5p	3.34239	4.36965e-06	0.000652379
hsa-miR-6507-5p	3.35651	0.00198001	0.0353383
hsa-miR-3194-3p	3.41405	0.010839	0.0967539
hsa-miR-4482-5p	3.4897	0.00450678	0.0615455
hsa-miR-569	3.51042	0.000624227	0.0168403
hsa-miR-4279	3.51626	0.00113446	0.0250407
hsa-miR-200b-3p	3.53048	3.21791e-08	3.90654e-05
hsa-miR-4270	3.62084	0.00774353	0.0862148
hsa-miR-4795-5p	3.80753	0.00136849	0.0276891
hsa-miR-8062	3.97262	0.0083425	0.0873085
hsa-miR-514b-5p	4.08536	0.00112496	0.0250407
hsa-miR-8071	4.33553	0.000227894	0.0089246
hsa-miR-4418	4.42614	0.000578979	0.0159746
hsa-miR-4770	4.51163	5.86723e-05	0.00356141
hsa-miR-4772-5p	4.55639	0.00554987	0.0701827
hsa-miR-455-3p	4.6	0.00111797	0.0250407
hsa-miR-205-5p	4.66429	8.04625e-07	0.000244204
hsa-miR-6774-3p	4.68132	0.00686155	0.0785841
hsa-miR-3607-3p	4.82627	0.000125178	0.00566356
hsa-miR-548at-5p	5.14796	0.00492369	0.0649713
hsa-miR-4480	6.9018	0.000212935	0.00861678

### Sheet: LEVs_PD
Differentially expressed miRNAs in LEVs from plasma of PD patients compared to healthy controls. hsa-miRNAs measured log2FC, p value and adjusted p value are reported for each transcript. Only transcripts with |log2(disease sample/healthy control)|≥1 and a p value ≤ 0.05 are shown.	log2FoldChange	pvalue	padj
hsa-miR-605-3p	-2.94614	0.00640512	0.08923
hsa-miR-604	-2.65841	0.00148201	0.0430923
hsa-miR-431-5p	-2.01551	0.0079996	0.099962
hsa-miR-485-3p	-1.70269	0.0019345	0.0471768
hsa-miR-370-3p	-1.65128	0.00301621	0.0608068
hsa-miR-411-5p	-1.60083	0.0047693	0.0819452
hsa-miR-664a-3p	-1.55345	0.00337059	0.0656672
hsa-miR-433-3p	-1.41649	0.00468715	0.0817857
hsa-miR-4433b-5p	-1.3222	0.000454248	0.0190784
hsa-miR-151b	-1.30517	0.000761922	0.0288007
hsa-miR-151a-5p	-1.28938	0.000914858	0.0324256
hsa-miR-625-3p	-1.23873	0.00167225	0.0452165
hsa-miR-185-3p	-1.12862	0.00406198	0.0739966
hsa-miR-425-3p	-1.11226	0.00275628	0.0570889
hsa-miR-1301-3p	-1.09618	0.00113849	0.0371904
hsa-miR-505-5p	-1.08265	0.000241387	0.0125854
hsa-miR-3135b	-1.06371	0.00158569	0.0443994
hsa-miR-548j-5p	-1.05958	0.00578265	0.086538
hsa-miR-548ap-5p	-1.04943	0.00538081	0.0838741
hsa-miR-4286	-1.04109	0.00533922	0.0838741
hsa-miR-222-3p	-1.01962	0.00017508	0.0110761
hsa-miR-628-3p	-1.01712	0.00215436	0.0493584
hsa-miR-195-3p	1.04169	0.00126773	0.0391185
hsa-miR-30c-2-3p	1.06457	0.00535471	0.0838741
hsa-miR-615-3p	1.1337	0.00642073	0.08923
hsa-miR-30a-3p	1.15535	0.000183137	0.0110761
hsa-miR-574-5p	1.16124	0.00176275	0.045953
hsa-miR-10b-5p	1.18481	0.000121818	0.00920946
hsa-miR-4657	1.22037	0.00774702	0.0993179
hsa-miR-183-5p	1.39125	0.00638507	0.08923
hsa-miR-4302	1.40075	0.000106667	0.00874131
hsa-miR-3149	1.4966	0.00763662	0.0993179
hsa-miR-4451	1.50303	0.00109953	0.0369443
hsa-miR-7847-3p	1.57988	0.00561656	0.0857802
hsa-miR-19a-3p	1.62126	0.00591108	0.0867724
hsa-miR-345-3p	1.62552	0.00688925	0.0921818
hsa-miR-944	1.6775	0.00647292	0.08923
hsa-miR-7161-3p	1.68178	0.00702183	0.0931316
hsa-miR-3614-3p	1.71568	0.00385748	0.0711281
hsa-miR-3940-5p	1.78918	0.00364096	0.0679646
hsa-miR-203a-3p	1.82676	0.000622189	0.0247566
hsa-miR-6802-5p	1.89525	0.0062036	0.08923
hsa-miR-1275	1.89646	0.000393983	0.0180516
hsa-miR-3650	1.97379	0.00351818	0.0673353
hsa-miR-1-3p	2.03094	0.000324839	0.0158438
hsa-miR-4646-5p	2.0488	0.00247324	0.0540087
hsa-miR-365a-5p	2.06713	0.00200876	0.0474571
hsa-miR-582-3p	2.1054	5.97012e-05	0.0064889
hsa-miR-6068	2.20576	5.56226e-06	0.00120145
hsa-miR-4804-5p	2.25817	0.00181057	0.0463543
hsa-miR-4778-5p	2.31813	2.57143e-05	0.00421534
hsa-miR-6728-5p	2.34882	0.00294058	0.0600831
hsa-miR-4442	2.42052	4.34837e-05	0.00597703
hsa-miR-3675-3p	2.45028	2.78235e-06	0.000841384
hsa-miR-579-5p	2.479	2.04157e-05	0.00385857
hsa-miR-4297	2.4909	0.00583788	0.086538
hsa-miR-6717-5p	2.49542	0.00183946	0.0463543
hsa-miR-4642	2.54578	0.000158449	0.0110761
hsa-miR-3184-5p	2.55815	0.000177433	0.0110761
hsa-miR-4496	2.56285	0.00794229	0.099962
hsa-miR-5001-5p	2.57647	0.00157604	0.0443994
hsa-miR-660-3p	2.5793	2.78793e-05	0.00421534
hsa-miR-6088	2.58633	0.0045508	0.0817857
hsa-miR-593-5p	2.59611	0.00260372	0.054678
hsa-miR-548e-3p	2.64495	0.00218718	0.0493584
hsa-miR-520a-3p	2.66765	0.000215756	0.0116508
hsa-miR-5191	2.69178	0.00170459	0.0452165
hsa-miR-3152-3p	2.72894	3.37502e-06	0.000850504
hsa-miR-6785-5p	2.77468	6.88857e-05	0.0064889
hsa-miR-34c-5p	2.83646	0.00470592	0.0817857
hsa-miR-1262	2.84706	4.83603e-05	0.0060934
hsa-miR-6509-5p	2.91121	0.000683575	0.0265017
hsa-miR-5089-5p	2.98554	0.00240114	0.05339
hsa-miR-767-3p	3.0299	1.80559e-09	1.36503e-06
hsa-miR-1290	3.03569	0.000161989	0.0110761
hsa-miR-1288-3p	3.07764	0.00115605	0.0371904
hsa-miR-130a-5p	3.12355	0.000352339	0.016648
hsa-miR-4507	3.17072	0.000426902	0.0184422
hsa-miR-203a-5p	3.2224	0.00464722	0.0817857
hsa-miR-5194	3.22633	0.00514316	0.0838741
hsa-miR-4740-3p	3.38727	0.00724187	0.0952148
hsa-miR-7843-5p	3.40206	0.00644849	0.08923
hsa-miR-7856-5p	3.51749	1.1615e-06	0.000439045
hsa-miR-3156-5p	3.58127	7.17871e-05	0.0064889
hsa-miR-8071	3.65602	0.0019024	0.0471545
hsa-miR-3145-3p	3.68878	0.00514367	0.0838741
hsa-miR-3132	3.70513	0.00360078	0.0679646
hsa-miR-3942-5p	3.70588	0.000203542	0.0113983
hsa-miR-4770	3.73155	0.000943603	0.0324256
hsa-miR-4759	3.7791	0.00136645	0.0408925
hsa-miR-514b-5p	3.8376	0.00216974	0.0493584
hsa-miR-3192-3p	3.91675	0.007751	0.0993179
hsa-miR-103b	3.97188	0.00557912	0.0857802
hsa-miR-5087	4.01956	0.000938997	0.0324256
hsa-miR-4482-5p	4.05149	0.000815144	0.0300609
hsa-miR-524-3p	4.10909	0.00679253	0.0916991
hsa-miR-4803	4.20341	0.0057073	0.0862943
hsa-miR-1266-5p	4.39694	0.00319936	0.0636503
hsa-miR-371a-3p	4.55058	0.00169173	0.0452165
hsa-miR-1236-5p	4.59357	0.00121952	0.0384149
hsa-miR-4418	4.72631	0.000197704	0.0113983
hsa-miR-548n	4.83753	3.99838e-11	6.04556e-08
hsa-miR-4706	5.08685	0.0025004	0.0540087
hsa-miR-1244	5.53609	6.95118e-05	0.0064889
hsa-miR-520e	5.62741	0.000478276	0.0195447
hsa-miR-4480	5.64201	0.00256663	0.0546584
hsa-miR-3688-3p	6.0702	7.25685e-07	0.000365745
hsa-miR-6888-3p	6.17664	0.000275335	0.0138769
hsa-miR-4531	6.27042	0.00137931	0.0408925

### Sheet: LEVs_AD
Differentially expressed miRNAs in LEVs from plasma of AD patients compared to healthy controls. hsa-miRNAs measured log2FC, p value and adjusted p value are reported for each transcript. Only transcripts with |log2(disease sample/healthy control)|≥1 and a p value ≤ 0.05 are shown.	log2FoldChange	pvalue	padj
hsa-miR-485-3p	-2.23094	0.000220781	0.0428315
hsa-miR-4433b-5p	-1.74977	2.36357e-05	0.00917066
hsa-miR-130b-5p	-1.04742	0.000119618	0.027847
hsa-miR-4302	1.30224	0.000993008	0.0963218
hsa-miR-6068	1.84219	0.00051046	0.0660195
hsa-miR-4778-5p	2.03317	0.000730997	0.0850881
hsa-miR-3152-3p	2.09502	0.00111484	0.0998207
hsa-miR-579-5p	2.23934	0.00040719	0.0592462
hsa-miR-1262	2.5129	0.000904537	0.0957165
hsa-miR-767-3p	2.60801	2.2295e-06	0.00215862
hsa-miR-365a-5p	2.88119	7.37466e-05	0.0214603
hsa-miR-7856-5p	3.60939	3.70897e-06	0.00215862
hsa-miR-4480	7.30392	0.000266585	0.0443293
